# Evaluation of sequencing reads at scale using rdeval

**DOI:** 10.1101/2025.02.01.636073

**Authors:** Giulio Formenti, Bonhwang Koo, Marco Sollitto, Jennifer Balacco, Nadolina Brajuka, Richard Burhans, Erick Duarte, Alice M. Giani, Kirsty McCaffrey, Jack A. Medico, Eugene W. Myers, Patrik Smeds, Anton Nekrutenko, Erich D. Jarvis

**Author notes:** Equal contributions (Giulio Formenti, Bonhwang Koo, Marco Sollitto).

## Abstract

**Motivation:** Large sequencing data sets are produced and deposited into public archives at unprecedented rates. The availability of tools that can reliably and efficiently generate and store sequencing read summary statistics has become critical.

**Results:** As part of the effort by the Vertebrate Genomes Project (VGP) to generate high-quality reference genomes at scale, we sought to address the community need for efficient sequencing data evaluation by developing rdeval, a standalone tool to quickly compute and dynamically display sequencing read metrics. Rdeval can either run on the fly or store key sequence data metrics in read ‘sketches’, with dramatic compression gains. Statistics can then be efficiently recalled from sketches for additional processing. Rdeval can convert fa*[.gz] files to and from other popular formats including BAM and CRAM for better compression. Overall, while CRAM achieves the best compression, the gain is marginal, and BAM achieves the best compromise between data compression and accessing speed. Rdeval also generates a detailed visual report with multiple data analytics that can be exported in various formats. We showcase rdeval’s functionalities using human and VGP read data from different sequencing platforms and species. For PacBio long-read sequencing, our analysis shows dramatic improvements both in read length and quality over time, and a benefit of additional coverage for genome assembly.

**Availability and implementation:** Rdeval is implemented in C++ for data processivity and in R for data visualization. Precompiled releases (Linux, MacOS, Windows) and commented source code for rdeval are available under MIT license at https://github.com/vgl-hub/rdeval. Documentation is available using ReadTheDocs (https://rdeval-documentation.readthedocs.io). Rdeval is also available in Bioconda and in Galaxy (https://usegalaxy.org). An automated test workflow ensures the consistency of software updates.

**Supplementary information:** Supplementary data are available at Bioinformatics online.
