## Supplementary Tables for "Evaluation of sequencing reads at scale using rdeval"

### Sheet: Supplementary Table 1
	rdeval	SeqKit	seqtk	FastQC		Feature:
Version	v0.0.5	v2.9.0	v1.4 (r122)	v0.12.1		available
Latest release date	2025	2024	2023	2023		available elsewhere
Format support						not available
FASTA (.GZ)
FASTQ (.GZ)
BAM		bam (1)
SAM
CRAM
General metrics
Read count	default	stats	size	default
Total read length	default	stats	size	default
Average read length	default	stats	fqchk
Smallest read length	default	stats	fqchk	default
Largest read length	default	stats	fqchk	default
N50	default	stats
Coverage	default
GC content	default	fx2tab	fqchk (2)	default
Total base composition	default	fx2tab	fqchk
Average base quality	default	stats	fqchk
Per read statistics
Read length	--sequence-report	fx2tab	comp	default (3)
Read average base quality	--sequence-report	fx2tab		default (3)
Read base composition	--sequence-report	fx2tab	comp
Read GC content	--sequence-report	fx2tab	comp (2)	default (3)
Input manipulation
Sequence filtering	-f -i -e	seq	subseq
Sequence sampling	--sample	sample	sample
Sequence reformatting	-o	fq2fa, fa2fq	seq
Homopolymer compression	--homopolymer-compress		hpc
Other
Multithreaded processing	-j	-j		(4)
MD5 checksum	.rd file	fx2tab
Gap locations	gfastats (5)	locate (2)	gap
Telomere annotation	teloscope (5)		telo
1. Used for monitoring and generating histograms of BAM record features.
2. Requires postprocessing
3. Only a distribution plot is generated
4. Allows using 1 thread and 250Mb per file
5. Formenti, Giulio, et al. "Gfastats: conversion, evaluation and manipulation of genome sequences using assembly graphs." Bioinformatics 38.17 (2022): 4214-4216.

### Sheet: Supplementary Table 2
Accession Number	Type	Size (Gbp)
ERR3332502	Illumina	10.2961
SRR25745708	Illumina	100.027
ERR4183370	Illumina	11.144
ERR3332430	Illumina	11.7721
SRR22566726	Illumina	12.4569
SRR28395638	Illumina	129.836
ERR3316123	Illumina	13.2587
ERR3316169	Illumina	13.7496
ERR3316087	Illumina	14.431
ERR2204265	Illumina	14.7675
SRR25740145	Illumina	15.1536
ERR4183411	Illumina	15.4475
SRR25655883	Illumina	15.8364
ERR3316171	Illumina	16.4546
SRR25745629	Illumina	17.8146
SRR22566727	Illumina	18.6055
ERR4162187	Illumina	22.4104
SRR25747816	Illumina	26.2212
SRR25739586	Illumina	3.43665
SRR25748129	Illumina	31.5994
SRR25750764	Illumina	36.3626
SRR25728151	Illumina	4.25615
SRR25740398	Illumina	42.1443
SRR25740020	Illumina	5.0275
SRR27847756	Illumina	5.94644
SRR25748633	Illumina	54.6476
SRR16708361	Illumina	6.57239
SRR11773636	Illumina	69.7632
SRR25746037	Illumina	7.27655
SRR25746014	Illumina	7.96204
SRR25741884	Illumina	70.8312
SRR25655945	Illumina	72.7945
SRR28415499	Illumina	75.3832
SRR25748453	Illumina	75.5007
SRR25741982	Illumina	76.5272
SRR6691953	Illumina	8.63414
ERR4183335	Illumina	9.71077
SRR25748609	PacBio	0.230545
SRR25655792	PacBio	0.901663
SRR25655853	PacBio	0.934694
SRR6749919	PacBio	0.956855
SRR25655840	PacBio	1.00017
SRR6691745	PacBio	1.02878
SRR6691771	PacBio	1.17665
SRR6691955	PacBio	1.23453
SRR25748588	PacBio	1.46097
SRR6691797	PacBio	1.50849
SRR6691767	PacBio	1.60449
SRR25748640	PacBio	1.85849
SRR25750785	PacBio	10.2333
SRR11747792	PacBio	102.582
SRR16708358	PacBio	11.7931
SRR25748913	PacBio	114.97
SRR30142028	PacBio	12.7099
SRR25740403	PacBio	140.489
SRR30239171	PacBio	16.5297
SRR6691923	PacBio	2.17054
SRR6691862	PacBio	2.27814
SRR30035854	PacBio	23.0993
SRR25750565	PacBio	26.01
SRR6691973	PacBio	3.36601
ERR2854329	PacBio	3.80329
ERR2695071	PacBio	3.89737
SRR25740404	PacBio	30.33
SRR30360954	PacBio	34.7175
SRR25750557	PacBio	36.3626
SRR30032343	PacBio	43.4328
SRR25748598	PacBio	5.15177
SRR6691978	PacBio	5.36265
ERR3041788	PacBio	5.63569
ERR3313385	PacBio	5.84419
ERR3313278	PacBio	5.98672
SRR25748136	PacBio	58.6608
ERR3313380	PacBio	6.18238
ERR2531128	PacBio	6.4723
ERR3130273	PacBio	6.7382
SRR25740156	PacBio	7.17721
SRR6691977	PacBio	7.35637
SRR25384206	PacBio	7.43177
SRR25731320	PacBio	74.5049
ERR3313301	PacBio	8.85279
SRR30223076	PacBio	84.3991
SRR25382982	PacBio	9.88564
SRR28561998	PacBio	93.3227

### Sheet: Supplementary Table 3
Type	Accession Number	Size (Gbp)
AVITI	N/A	57.8
Nanopore	SRR23365080	112.798
PacBio	SRR11292120	20.9726
10x	SRR10393062	13.73
Illumina	SRR1997411	28.99

### Sheet: Supplementary Table 4
Run	SRA Accession	Species	Type
D1	SRR30304940	Gallus gallus	PacBio HiFi
D2	SRR25383704	Vipera latastei	PacBio HiFi
D3	SRR30223073	Ascaphus truei	PacBio HiFi
D4	SRR29949495	Amazona ochrocephala	PacBio HiFi

### Sheet: Supplementary Table 5
Accession	Average length	Average quality	Type
ERS2227367	7217.59	0	CLR_Sequel
ERS2227382	7323.77	0	CLR_Sequel
ERS2227386	11344.9	0	CLR_Sequel
ERS2227473	7755.46	0	CLR_Sequel
ERS2580766	10188.3	0	CLR_Sequel
ERS2699787	10041.3	0	CLR_Sequel
ERS2760315	10972.6	0	CLR_Sequel
ERS3116761	10875.9	0	CLR_Sequel
ERS3147220	11573.7	0	CLR_Sequel
ERS3171745	12537.4	0	CLR_Sequel
ERS3189059	11244.3	0	CLR_Sequel
ERS3203796	12759.4	0	CLR_Sequel
ERS3268290	9931.96	0	CLR_Sequel
ERS3378290	9643.75	0	CLR_Sequel
ERS3500634	11704.1	0	CLR_Sequel
ERS3513902	12103.7	0	CLR_Sequel
ERS3514420	16628.1	0	CLR_Sequel
ERS3549782	9734.99	0	CLR_Sequel
ERS3567199	6567.42	0	CLR_Sequel
ERS3567200	10489.5	0	CLR_Sequel
ERS3567209	10509.1	0	CLR_Sequel
ERS3567211	13636.7	0	CLR_Sequel
ERS3583622	8924.92	0	CLR_Sequel
ERS3583638	13321.9	0	CLR_Sequel
ERS3615885	10862	0	CLR_Sequel
ERS3701069	14337.2	0	CLR_Sequel
ERS3701070	8155.08	0	CLR_Sequel
ERS3701071	12977.9	0	CLR_Sequel
ERS3734118	17117.6	0	CLR_Sequel
ERS5917499	21718.5	0	CLR_Sequel II
SRS11194276	28846.5	0	CLR_Sequel II
SRS12977579	15126.9	30.46	HiFi_Sequel II
SRS16702801	14206.4	32.54	HiFi_Sequel II
SRS18387290	15159.1	0	CLR_Sequel II
SRS18387422	17462.5	0	CLR_Sequel II
SRS18387423	14039.6	31.12	HiFi_Sequel II
SRS18387424	19061.1	0	CLR_Sequel II
SRS18388105	16420.1	29.56	HiFi_Sequel II
SRS18388510	12484.8	0	CLR_Sequel II
SRS18391120	22760.4	0	CLR_Sequel II
SRS18391197	20862.2	0	CLR_Sequel II
SRS18391974	15783	0	CLR_Sequel II
SRS18392123	14601.3	0	CLR_Sequel II
SRS18622707	16104.8	0	CLR_Sequel II
SRS18622751	16947.3	0	CLR_Sequel II
SRS18622764	14964.3	30.94	HiFi_Sequel II
SRS18623166	12237.7	0	CLR_Sequel II
SRS18625225	23160	0	CLR_Sequel II
SRS18670860	9805.44	0	CLR_Sequel II
SRS18671020	13329	0	CLR_Sequel II
SRS18671806	19778.5	0	CLR_Sequel II
SRS18671885	14087.3	0	CLR_Sequel II
SRS18673187	15487.3	32.07	HiFi_Sequel II
SRS18685773	10746.9	0	CLR_Sequel II
SRS18687178	12639.8	0	CLR_Sequel II
SRS18687383	16370.7	0	CLR_Sequel II
SRS18688280	18290.5	0	CLR_Sequel II
SRS18688324	16795.6	0	CLR_Sequel II
SRS18688442	16489	0	CLR_Sequel II
SRS18688455	16666.7	0	CLR_Sequel II
SRS18688459	15516.8	0	CLR_Sequel II
SRS18688464	12060.2	0	CLR_Sequel II
SRS18688465	8390.05	0	CLR_Sequel II
SRS18688466	17010.6	30.31	HiFi_Sequel II
SRS18688503	19647.9	0	CLR_Sequel II
SRS18688724	18849.5	0	CLR_Sequel II
SRS18689089	9460.85	0	CLR_Sequel II
SRS18690682	17993.7	29.38	HiFi_Sequel II
SRS18691296	16078.5	29.32	HiFi_Sequel II
SRS18691297	14133.4	31.6	HiFi_Sequel II
SRS18691430	16357.5	29.84	HiFi_Sequel II
SRS18698473	12300.2	0	CLR_Sequel II
SRS18698474	20055.7	0	CLR_Sequel II
SRS18698475	10450.4	0	CLR_Sequel II
SRS18698677	12339.3	0	CLR_Sequel II
SRS18698731	9545.66	0	CLR_Sequel II
SRS18698838	14677.9	0	CLR_Sequel II
SRS18698839	9843.5	0	CLR_Sequel II
SRS18698840	14657.1	0	CLR_Sequel II
SRS18698910	8859.44	0	CLR_Sequel II
SRS18698971	12118.1	33.77	HiFi_Sequel II
SRS18698972	12843.9	0	CLR_Sequel II
SRS18698984	19448.4	0	CLR_Sequel II
SRS18699572	13610.5	0	CLR_Sequel II
SRS18700101	12710.9	0	CLR_Sequel II
SRS18700170	18833	0	CLR_Sequel II
SRS18701202	22746.3	0	CLR_Sequel II
SRS18702569	21839.4	0	CLR_Sequel II
SRS18702625	14736.6	31.24	HiFi_Sequel II
SRS18703246	16199.9	0	CLR_Sequel II
SRS18703510	17432.3	0	CLR_Sequel II
SRS18703581	18648.3	0	CLR_Sequel II
SRS18703584	14231.9	0	CLR_Sequel II
SRS18705600	14366	0	CLR_Sequel II
SRS18705814	20208	0	CLR_Sequel II
SRS18706220	18067.2	0	CLR_Sequel II
SRS18706227	20038.1	0	CLR_Sequel II
SRS18706229	15550.1	0	CLR_Sequel II
SRS18706230	12817.1	0	CLR_Sequel II
SRS18707617	15574.3	0	CLR_Sequel II
SRS18707787	16236.8	0	CLR_Sequel II
SRS18708107	12946.5	35.75	HiFi_Sequel II
SRS19335846	21363.5	30.84	HiFi_Sequel II
SRS19335847	9907.2	40.18	HiFi_Sequel II
SRS20361216	12004.6	0	CLR_Sequel II
SRS20361217	13921.2	0	CLR_Sequel II
SRS20361218	15701.7	0	CLR_Sequel II
SRS20361228	23167.7	0	CLR_Sequel II
SRS20621690	13835.8	0	CLR_Sequel II
SRS20636215	15260.2	33.61	HiFi_Sequel II
SRS20796967	15604.3	0	CLR_Sequel II
SRS20814929	13139.2	0	CLR_Sequel II
SRS20912660	16152.6	29.48	HiFi_Revio
SRS20951933	17221.1	32.35	HiFi_Sequel II
SRS21073825	12879.7	34.72	HiFi_Sequel II
SRS21074085	15139.5	33.35	HiFi_Sequel II
SRS21325765	16527.5	34.46	HiFi_Sequel II
SRS21399688	21465.5	30.56	HiFi_Sequel II
SRS21532263	11855.1	34.58	HiFi_Sequel II
SRS21630863	19003.4	31.73	HiFi_Sequel II
SRS22034062	16385.3	25.31	HiFi_Revio
SRS22089914	15039.1	25.99	HiFi_Revio
SRS22091781	8632.98	29.53	HiFi_Revio
SRS22092194	14743.5	33.33	HiFi_Sequel II
SRS22092787	16952.2	31.92	HiFi_Sequel II
SRS22095216	15193.5	34.21	HiFi_Sequel II
SRS22097845	11365.3	37.98	HiFi_Sequel II
SRS22099175	14700.6	33.84	HiFi_Sequel II
SRS22127337	12549.5	28	HiFi_Revio
SRS22136032	14667.4	35.33	HiFi_Sequel II
SRS22136710	20922.9	31.22	HiFi_Sequel II
SRS22136747	20192.2	30.53	HiFi_Sequel II
SRS22136854	14074.4	37.25	HiFi_Sequel II
SRS22161852	7770.3	30.88	HiFi_Revio
SRS22162627	14069.1	27.87	HiFi_Revio
SRS22162649	15772.9	31.1	HiFi_Sequel II
SRS22162650	9931.15	31	HiFi_Revio
SRS22165637	17890.3	32	HiFi_Sequel II
SRS22167509	20844.7	31.88	HiFi_Sequel II
SRS22177699	16149	32.34	HiFi_Sequel II
SRS22178101	17571.2	31.56	HiFi_Sequel II
SRS22219854	14920.5	34.9	HiFi_Sequel II
SRS22255942	15366.1	32.58	HiFi_Sequel II
SRS22258962	18486.9	31.1	HiFi_Sequel II
SRS22259025	16385.2	33.24	HiFi_Sequel II
SRS22260196	15097	33.48	HiFi_Sequel II
SRS22269748	14760.1	32.75	HiFi_Sequel II
SRS22270863	18837.3	32.25	HiFi_Sequel II
SRS22271563	21874.9	30.98	HiFi_Sequel II
SRS22286734	17889.9	26.26	HiFi_Revio
SRS22289212	15646.4	33.75	HiFi_Sequel II
SRS22326089	15059.6	31.44	HiFi_Sequel II
SRS22331154	16300.6	32.65	HiFi_Sequel II
SRS22332403	17064.2	33.38	HiFi_Sequel II
SRS22342674	17109.7	31.4	HiFi_Sequel II
SRS22396567	11503.3	35.55	HiFi_Sequel II
SRS22397789	14084.5	33.23	HiFi_Sequel II
SRS22398101	16453.2	32.06	HiFi_Sequel II
SRS22399813	14656.8	32.78	HiFi_Sequel II
SRS22400393	13546.5	33.88	HiFi_Sequel II
SRS22403591	16858.1	31.9	HiFi_Sequel II
SRS22403596	15574.5	33.95	HiFi_Sequel II
SRS22403630	23500.1	30.34	HiFi_Sequel II
SRS22419235	17291.6	32.63	HiFi_Sequel II
SRS22448716	16278	32.3	HiFi_Sequel II
SRS22448717	18921.8	30.67	HiFi_Sequel II
SRS22449079	17401.1	32.12	HiFi_Sequel II
SRS22449080	16295.8	32.59	HiFi_Sequel II
SRS22449081	15015.8	32.51	HiFi_Sequel II
SRS23022192	6744.46	30.15	HiFi_Revio
SRS6014674	8484.8	0	CLR_Sequel II
SRS6121272	15447.1	0	CLR_Sequel II
SRS6502248	10575.3	0	CLR_Sequel II
SRS6571162	7945.53	0	CLR_Sequel
SRS6618859	8433.24	0	CLR_Sequel
SRS6620782	11264.6	0	CLR_Sequel
SRS6645959	9492.96	0	CLR_Sequel
SRS6649054	9705.85	0	CLR_Sequel
SRS8103732	13394.4	0	CLR_Sequel II
SRS917918	12023.1	0	CLR_Sequel II
